# Integrative Spatial Analysis of H&E and IHC Images Identifies Prognostic Immune Subtypes Correlated with Progression-Free Survival in Human Papillomavirus (HPV)-Related Oropharyngeal Squamous Cell Carcinoma

**DOI:** 10.1101/2023.09.13.557587

**Authors:** Sumanth Reddy Nakkireddy, Inyeop Jang, Minji Kim, Linda X. Yin, Michael Rivera, Joaquin J. Garcia, Kathleen R. Bartemes, David M. Routman, Eric. J. Moore, Chadi N. Abdel-Halim, Daniel J. Ma, Kathryn M. Van Abel, Tae Hyun Hwang

**Author notes:** **CORRESPONDING AUTHOR:** Tae Hyun Hwang, PhD, Florida Department of Health Cancer Chair, Dept. of AI and Informatics, Cancer Biology and Immunology, Mayo Clinic, 4500 San Pablo Rd S, Jacksonville, FL, 32224. Co-First authors (Sumanth Reddy Nakkireddy, Inyeop Jang, Minji Kim). Co-Senior authors (Daniel J. Ma, Kathryn M. Van Abel, Tae Hyun Hwang). **DISCLOSURES:** None. **FUNDING:** Internal only. **AUTHOR CONTRIBUTIONS:** Sumanth Reddy N: conception, data interpretation, manuscript writing, and revision; Inyeop Jang: data interpretation, manuscript writing, and revision; Minji Kim: data interpretation, manuscript revision; Linda X. Yin: data acquisition; Michael Rivera: study design, data acquisition (pathology review); Joaquin Garcia: study design, data acquisition (pathology review); Kathleen Bartemes: conception, study design, data acquisition, manuscript revision; David Routman: conception, study design, data interpretation, manuscript revision; Daniel Ma: Data interpretation, manuscript revision; Eric Moore: data interpretation, manuscript revision; Chadi A. Halim: data acquisition; Kathryn Van Abel: conception, study design, data acquisition, data interpretation, manuscript writing, and revision; Tae Hyun Hwang: conception, study design, data acquisition, data interpretation, manuscript writing and revision. **Translational Relevance** Although the majority of HPV (+) oropharyngeal squamous cell carcinoma (OPSCC) patients exhibit a favorable prognosis, approximately 20% face recurrent or metastatic disease, posing management challenges. Therefore, identification of robust prognostic markers for risk stratification is essential. Our study focused on the comprehensive characterization of intratumor heterogeneity within the tumor immune microenvironment (TME) in both primary tumors and metastatic nodes. Utilizing computational approaches, we integrated hematoxylin and eosin (H&E) and adjacent immunohistochemistry (IHC)- stained slides to investigate the cellular composition and functional characteristics across different regions within the TME. Based on these detailed immune characteristics, we classified patients into specific immune subtypes. Our TME analysis indicated that patients with high tumor-infiltrating lymphocytes (TIL), increased CD8+ levels, and reduced CD163+ cell counts within their primary tumors were likely to have a more favorable progression-free survival outcome.

## Abstract

**Purpose:** Deep learning techniques excel at identifying tumor-infiltrating lymphocytes (TILs) and immune phenotypes in hematoxylin and eosin (H&E)-stained slides. However, their ability to elucidate detailed functional characteristics of diverse cellular phenotypes within tumor immune microenvironment (TME) is limited. We aimed to enhance our understanding of cellular composition and functional characteristics across TME regions and improve patient stratification by integrating H&E with adjacent immunohistochemistry (IHC) images.

**Methods:** A retrospective study was conducted on patients with HPV(+) oropharyngeal squamous cell carcinoma (OPSCC). Using paired H&E and IHC slides for 11 proteins, a DL pipeline was used to quantify tumor, stroma, and TILs in the TME. Patients were classified into immune inflamed (IN), immune excluded (IE), or immune desert (ID) phenotypes. By registering the IHC and H&E slides, we integrated IHC data to capture protein expression in the corresponding tumor regions. We further stratified patients into specific immune subtypes, such as IN, with increased or reduced CD8+ cells, based on the abundance of these proteins. This characterization provided functional insight into the H&E-based subtypes.

**Results:** Analysis of 88 primary tumors and 70 involved lymph node tissue images revealed an improved prognosis in patients classified as IN in primary tumors with high CD8 and low CD163 expression (p = 0.007). Multivariate Cox regression analysis confirmed a significantly better prognosis for these subtypes.

**Conclusions:** Integrating H&E and IHC data enhances the functional characterization of immune phenotypes of the TME with biological interpretability, and improves patient stratification in HPV(+) OPSCC.
