## Supplementary material for "Integrative Spatial Analysis of H&E and IHC Images Identifies Prognostic Immune Subtypes Correlated with Progression-Free Survival in Human Papillomavirus (HPV)-Related Oropharyngeal Squamous Cell Carcinoma": Table S3

### Sheet: Sheet1
Supplementary Table S3. Summary of top prognostic groups identified by multivariate Cox analysis after the integration of H&E and IHC data. IN, immune inflamed; HR, hazard ratio; CI, confidence interval.
Subgroup	pN+ lymph node Analysis	Primary Tumor Analysis
IN CD3 high	HR: 0.048; CI: 0.0081-0.29	HR: 0.16; CI: 0.048-0.56
IN CD4 high	HR: 0.083; CI: 0.012-0.60	HR: 0.21; CI: 0.067-0.66
IN CD8 high	HR: 0.072; CI: 0.010-0.51	HR: 0.21; CI: 0.069-0.67
IN CD20 high	HR: 0.095; CI: 0.013-0.7	HR: 0.21; CI: 0.069-0.67
IN FoxP3 high	HR: 0.079; CI: 0.0087-0.71	HR: 0.21; CI: 0.068-0.67
IN ER-Alpha low	HR: 0.12; CI: 0.026-0.57	HR: 0.27; CI: 0.093-0.78
IN PD-L1 low	HR: 0.11; CI: 0.014-0.77	HR: 0.20; CI: 0.064-0.65
IN ER-Beta low	Not applicable	HR: 0.14; CI: 0.037-0.5
IN KRT AE1AE3 low	Not applicable	HR: 0.074; CI: 0.05-0.36
