## Supplementary material for "Integrative Spatial Analysis of H&E and IHC Images Identifies Prognostic Immune Subtypes Correlated with Progression-Free Survival in Human Papillomavirus (HPV)-Related Oropharyngeal Squamous Cell Carcinoma": Table S1

### Sheet: Sheet1
Supplementary Table S1. Number of tissues included in integrative analyses after exclusion of tissues with insufficient registration. H&E, hematoxylin and eosin; IHC, immunohistochemistry.
	Primary Tumor	pN+ Lymph node
H&E	88	70
IHC protein marker
CD163	78	46
CD20	78	42
CD3	78	60
CD4	78	42
CD45	72	57
CD8	78	42
ER-Alpha	78	45
ER-Beta	72	40
FoxP3	77	41
PD-L1	78	42
KRT-AE1AE3	77	41
