## Supplementary material for "Integrative Spatial Analysis of H&E and IHC Images Identifies Prognostic Immune Subtypes Correlated with Progression-Free Survival in Human Papillomavirus (HPV)-Related Oropharyngeal Squamous Cell Carcinoma": Table S5

### Sheet: Supplementary Table S5. (A)
Supplementary Table S5. (A) Multivariable analysis of the cohort including integrated H&E and CD3 subtypes for pN+ lymph nodes.
**Characteristic**		**HR**	**95% CI**	**p-value**
sex
	Female
	Male	0.22	0.02, 2.94	0.3
pack
	<10
	>10	0.72	0.20, 2.57	0.6
stage
	stage 1
	stage 2	1.07	0.40, 2.84	0.9
	stage 3	1.46	0.09, 23.3	0.8
ACE_score
	0
	1	0.82	0.28, 2.40	0.7
	2	0.84	0.21, 3.38	0.8
	3	1.76	0.19, 16.5	0.6
treatment
	S
	S+R	0.51	0.08, 3.47	0.5
	S+R+C	0.15	0.02, 1.15	0.068
CD3
	IE
	ID	0.26	0.03, 2.08	0.2
	IN CD3 low	0.29	0.07, 1.24	0.095
	IN CD3 high	0.05	0.01, 0.29	<0.001

### Sheet: Supplementary Table S5. (B)
Supplementary Table S5. (A) Multivariable analysis of the cohort including integrated H&E and CD3 subtypes for pN+ lymph nodes.
**Characteristic**		**HR**	**95% CI**	**p-value**
sex
	Female
	Male	0.56	0.04, 7.97	0.7
pack
	<10
	>10	0.87	0.22, 3.45	0.8
stage
	stage 1
	stage 2	1.01	0.34, 3.05	>0.9
	stage 3	1.69	0.10, 29.5	0.7
ACE_score
	0
	1	0.90	0.31, 2.56	0.8
	2	0.49	0.08, 3.04	0.4
	3	2.15	0.22, 21.4	0.5
treatment
	S
	S+R	0.78	0.11, 5.57	0.8
	S+R+C	0.40	0.05, 3.02	0.4
CD4
	IE
	ID	0.16	0.01, 1.73	0.13
	IN CD4 low	0.15	0.02, 0.96	0.045
	IN CD4 high	0.08	0.01, 0.60	0.014

### Sheet: Supplementary Table S5. (C)
Supplementary Table S5. (A) Multivariable analysis of the cohort including integrated H&E and CD3 subtypes for pN+ lymph nodes.
**Characteristic**		**HR**	**95% CI**	**p-value**
sex
	Female
	Male	1.01	0.10, 10.6	>0.9
pack
	<10
	>10	0.64	0.16, 2.59	0.5
stage
	stage 1
	stage 2	0.99	0.32, 3.05	>0.9
	stage 3	1.42	0.08, 24.9	0.8
ACE_score
	0
	1	0.86	0.30, 2.50	0.8
	2	0.63	0.10, 3.84	0.6
	3	1.42	0.13, 15.0	0.8
treatment
	S
	S+R	0.55	0.07, 4.10	0.6
	S+R+C	0.37	0.05, 2.68	0.3
CD8
	IE
	ID	0.20	0.02, 2.08	0.2
	IN CD8 low	0.22	0.03, 1.42	0.11
	IN CD8 high	0.07	0.01, 0.51	0.008

### Sheet: Supplementary Table S5. (D)
Supplementary Table S5. (A) Multivariable analysis of the cohort including integrated H&E and CD3 subtypes for pN+ lymph nodes.
**Characteristic**		**HR**	**95% CI**	**p-value**
sex
	Female
	Male	0.97	0.09, 10.4	>0.9
pack
	<10
	>10	1.04	0.27, 3.98	>0.9
stage
	stage 1
	stage 2	1.04	0.34, 3.15	>0.9
	stage 3	1.89	0.11, 33.7	0.7
ACE_score
	0
	1	0.97	0.32, 2.88	>0.9
	2	0.42	0.07, 2.46	0.3
	3	2.52	0.26, 24.6	0.4
treatment
	S
	S+R	0.96	0.15, 6.29	>0.9
	S+R+C	0.47	0.06, 3.47	0.5
CD20
	IE
	ID	0.14	0.01, 1.46	0.10
	IN CD20 low	0.13	0.02, 0.80	0.028
	IN CD20 high	0.10	0.01, 0.70	0.021

### Sheet: Supplementary Table S5. (E)
Supplementary Table S5. (A) Multivariable analysis of the cohort including integrated H&E and CD3 subtypes for pN+ lymph nodes.
**Characteristic**		**HR**	**95% CI**	**p-value**
sex
	Female
	Male	0.78	0.08, 7.79	0.8
pack
	<10
	>10	0.86	0.24, 3.09	0.8
stage
	stage 1
	stage 2	1.22	0.44, 3.38	0.7
	stage 3	0.98	0.08, 12.3	>0.9
ACE_score
	0
	1	0.97	0.35, 2.68	>0.9
	2	0.82	0.22, 3.11	0.8
	3	2.41	0.25, 23.4	0.4
treatment
	S
	S+R	0.58	0.09, 3.71	0.6
	S+R+C	0.26	0.03, 2.24	0.2
CD163
	IE
	ID	0.29	0.04, 1.95	0.2
	IN CD163_low	0.23	0.05, 0.98	0.046
	IN CD163 high	0.10	0.02, 0.51	0.005

### Sheet: Supplementary Table S5. (F)
Supplementary Table S5. (A) Multivariable analysis of the cohort including integrated H&E and CD3 subtypes for pN+ lymph nodes.
**Characteristic**		**HR**	**95% CI**	**p-value**
sex
	Female
	Male	0.46	0.04, 5.09	0.5
pack
	<10
	>10	0.63	0.17, 2.37	0.5
stage
	stage 1
	stage 2	0.66	0.24, 1.86	0.4
	stage 3	0.44	0.03, 6.38	0.5
ACE_score
	0
	1	0.90	0.29, 2.77	0.9
	2	0.73	0.19, 2.80	0.6
	3	4.34	0.43, 44.2	0.2
treatment
	S
	S+R	1.37	0.23, 8.33	0.7
	S+R+C	0.82	0.13, 5.10	0.8
ER.Alpha
	IE
	ID	0.61	0.08, 4.49	0.6
	IN ER.Alpha low	0.12	0.03, 0.57	0.008
	IN ER.Alpha high	0.23	0.05, 1.05	0.058

### Sheet: Supplementary Table S5. (G)
Supplementary Table S5. (A) Multivariable analysis of the cohort including integrated H&E and CD3 subtypes for pN+ lymph nodes.
**Characteristic**		**HR**	**95% CI**	**p-value**
sex
	Female
	Male	0.63	0.05, 8.32	0.7
pack
	<10
	>10	1.05	0.25, 4.40	>0.9
stage
	stage 1
	stage 2	1.03	0.29, 3.67	>0.9
	stage 3	2.22	0.12, 41.9	0.6
ACE_score
	0
	1	0.94	0.32, 2.75	>0.9
	2	0.39	0.06, 2.37	0.3
	3	2.06	0.21, 20.5	0.5
treatment
	S
	S+R	0.66	0.08, 5.26	0.7
	S+R+C	0.37	0.04, 3.09	0.4
FoxP3
	IE
	ID	0.14	0.01, 1.78	0.13
	IN FoxP3 low	0.16	0.02, 1.18	0.072
	IN FoxP3 high	0.08	0.01, 0.71	0.023

### Sheet: Supplementary Table S5. (H)
Supplementary Table S5. (A) Multivariable analysis of the cohort including integrated H&E and CD3 subtypes for pN+ lymph nodes.
**Characteristic**		**HR**	**95% CI**	**p-value**
sex
	Female
	Male	1.06	0.08, 13.8	>0.9
pack
	<10
	>10	1.09	0.26, 4.52	>0.9
stage
	stage 1
	stage 2	1.01	0.33, 3.08	>0.9
	stage 3	1.63	0.10, 27.1	0.7
ACE_score
	0
	1	0.89	0.30, 2.63	0.8
	2	0.4	0.06, 2.56	0.3
	3	3.05	0.29, 32.0	0.4
	treatment
	S
	S+R	1.04	0.16, 6.83	>0.9
	S+R+C	0.51	0.07, 3.77	0.5
	PD.L1
	IE
	ID	0.14	0.01, 1.52	0.11
	IN PD.L1 low	0.11	0.01, 0.77	0.027
	IN PD.L1 high	0.12	0.02, 0.80	0.028
